# Systems-level characterization of EGFR kinase inhibitors reveals heterogeneous effects on Mtb-macrophage interactions

**DOI:** 10.1101/2025.10.17.683041

**Authors:** Cal Gunnarsson, Rachel A. McGinn, Jacob Hochfelder, Bryan D. Bryson

**Affiliations:** Department of Biological Engineering, Massachusetts Institute of Technology, Cambridge, MA, USA; Ragon Institute of MGH, MIT, and Harvard, Cambridge, MA, USA

## Abstract

*Mycobacterium tuberculosis* (Mtb) causes deadly, antibiotic-recalcitrant disease. Host-directed therapy (HDT) is a proposed, antibiotic-complementary approach that enhances host antimicrobial function, thereby restricting intracellular Mtb. Drug repurposing screens suggest that inhibiting epidermal growth factor receptor (EGFR) may improve macrophage restriction of Mtb. However, the role of EGFR in restriction is not well understood. We show EGFR kinase inhibitors are not generally Mtb-restrictive in human monocyte-derived macrophages. Few EGFR inhibitors restrict intracellular Mtb and do so via heterogeneous mechanisms, including direct antibiotic effects and host-dependent, likely EGFR-independent mechanisms. During host-dependent therapy, intracellular Mtb induce defined, stress-responsive gene modules, with each drug inducing a unique combination of restriction-associated stresses. We decompose intracellular Mtb responses into host-dependent contributions and host-independent contributions suggestive of direct drug-Mtb interaction. Together, our data nuances the host-directed model of EGFR inhibitors for tuberculosis and provides a roadmap for systematically characterizing repurposed drugs from multiple angles of the drug-host-pathogen interaction.
