## Supplemental Table 7 for "Systems-level characterization of EGFR kinase inhibitors reveals heterogeneous effects on Mtb-macrophage interactions"

### Sheet: all_drugs_pel_d1
	name	p	n	padj	genes
1	HPT-2b Induced	0.00536227	3	0.00536227	c("cadI"	"Rv3269"	"ctpC")
2	VirS	0.00072604	3	0.00145208	c("Rv3083"	"lipR"	"Rv3085")

### Sheet: all_drugs_gef_d1
	name	p	n	padj	genes
1	Rv2488c	0.0491289	2	0.0491289	c("Rv3160c"	"Rv3161c")

### Sheet: all_drugs_sara_d1
	name	p	n	padj	genes
1	Fumarate Reductase	0.500388	4	0.608153	c("yrbE1A"	"yrbE1B"	"Rv0458"	"rpfA")
2	Lsr2	0.608153	2	0.608153	c("Rv1505c"	"Rv2307B")
3	Mce1R	0.00271117	6	0.00542234	c("yrbE1B"	"mce1A"	"mce1B"	"mce1C"	"mce1D"	"lprK")
4	Rv0681	1.91051509409462e-08	14	7.64206037637849e-08	c("fadD19"	"kshA"	"Rv3527"	"Rv3529c"	"Rv3530c"	"Rv3531c"	"hsaF"	"hsaG"	"hsaE"	"kstD"	"Rv3538"	"fadA5"	"hsaD"	"kstR")

### Sheet: all_drugs_shared
	name	p	n	padj	genes
1	MarR	0.0107994	5	0.0215989	c("Rv1405c"	"PPE23"	"rpfD"	"Rv2390c"	"PPE61")
2	Rv1776c+WhiB4	0.00812587	6	0.0215989	c("htpX"	"Rv1072"	"Rv1073"	"Rv2052c"	"sigB"	"clgR")
3	SigC	0.0711564	2	0.0948752	c("fcoT"	"fadD10")
4	Zur	0.579141	2	0.579141	c("PPE3"	"Rv2990c")
