## Supplemental Table 8 for "Systems-level characterization of EGFR kinase inhibitors reveals heterogeneous effects on Mtb-macrophage interactions"

### Sheet: gsea_pel_d1_20240502_pel-timeco
	ID	Description	setSize	enrichmentScore	NES	pvalue	p.adjust	qvalue	rank	leading_edge	core_enrichment
sigE	sigE	sigE	22	0.868616	2.21333	1.2873006299283e-06	3.8619018897849e-06	1.35505329466137e-06	151	tags=50%, list=4%, signal=48%	hsp/sigB/clgR/sigE/mprA/htpX/35kd_ag/Rv2743c/pepD/Rv1129c/moaB2
marR	marR	marR	31	0.625988	1.71703	0.0113273	0.0169909	0.00596171	455	tags=45%, list=12%, signal=40%	Rv2390c/rpfD/Rv1405c/PPE61/PPE33/Rv1403c/Rv0194/Rv0193c/Rv2700/Rv1592c/metK/Rv0575c/Rv0195/PPE62
kstR	kstR	kstR	67	0.287337	0.912221	0.616977	0.616977	0.216483	380	tags=16%, list=10%, signal=15%	Rv1894c/hsaG/hsaE/hsaF/Rv1628c/Rv3520c/Rv1428c/kstD/kstR/kshA/Rv1627c

### Sheet: gsea_gef_d1_20240502_pel-timeco
	ID	Description	setSize	enrichmentScore	NES	pvalue	p.adjust	qvalue	rank	leading_edge	core_enrichment
marR	marR	marR	31	0.830259	2.30251	9.86774103232827e-08	2.96032230969848e-07	1.03870958235034e-07	69	tags=39%, list=2%, signal=38%	PPE61/Rv0193c/Rv1405c/Rv2390c/Rv0194/rpfD/Rv0195/Rv1403c/Rv0575c/iniB/Rv2700/PPE33
sigE	sigE	sigE	22	0.702667	1.79653	0.00635446	0.00953168	0.00334445	369	tags=55%, list=10%, signal=50%	sigB/clgR/htpX/Rv2743c/35kd_ag/mprA/fadE24/hsp/Rv2742c/sigE/moaB2/fadE23
kstR	kstR	kstR	67	-0.332814	-1.00823	0.435101	0.435101	0.152667	615	tags=24%, list=16%, signal=20%	mce4D/Rv3492c/fadA5/yrbE4A/Rv3541c/fadE29/hsaA/cyp125/ltp4/yrbE4B/Rv0139/dapB/lprN/Rv3542c/ltp2/Rv1132

### Sheet: gsea_sara_d1_20240502_pel-timec
	ID	Description	setSize	enrichmentScore	NES	pvalue	p.adjust	qvalue	rank	leading_edge	core_enrichment
kstR	kstR	kstR	67	0.676198	2.38675	2.61853130241753e-10	7.8555939072526e-10	NA	324	tags=45%, list=8%, signal=42%	Rv1894c/hsaF/hsaG/kstD/hsaE/fadD19/Rv3529c/fadA5/fadE34/kshA/Rv3531c/Rv3527/hsaD/Rv3530c/fadE26/Rv1628c/kstR/cyp142/fdxD/echA19/hsaA/Rv1627c/hsaC/fadE27/kshB/Rv3520c/cyp125/fadD17/Rv0223c/Rv3519
sigE	sigE	sigE	22	0.799623	2.24329	6.28650532405225e-07	9.42975798607837e-07	NA	515	tags=77%, list=13%, signal=67%	sigB/clgR/mprA/hsp/sigE/htpX/pepD/35kd_ag/fadE24/Rv2743c/moaB2/Rv1129c/prpD/Rv1057/fadE23/prpC/Rv2742c
marR	marR	marR	31	0.59853	1.81667	0.00139951	0.00139951	NA	500	tags=45%, list=13%, signal=40%	rpfD/PPE61/Rv2390c/Rv1405c/Rv0575c/Rv3531c/Rv1403c/PPE62/PPE33/PE34/Rv2700/Rv0195/metK/Rv0193c
