## Supplemental Table 9 for "Systems-level characterization of EGFR kinase inhibitors reveals heterogeneous effects on Mtb-macrophage interactions"

### Sheet: pel_d1_intra_unique
	name	p	n	padj	genes
1	HPT-2b Induced	0.00536227	3	0.00536227	c("cadI"	"Rv3269"	"ctpC")
2	VirS	0.00072604	3	0.00145208	c("Rv3083"	"lipR"	"Rv3085")

### Sheet: pel_d1_intra_unique_excl-axlkly
	name	p	n	padj	genes
1	HPT-2b Induced	0.00098391	3	0.00098391	c("cadI"	"Rv3269"	"ctpC")

### Sheet: pel_d1_intra
	name	p	n	padj	genes
1	HPT-2b Induced	0.000291568	4	0.000680324	c("cmtR"	"cadI"	"Rv3269"	"ctpC")
2	PhoP	0.130607	2	0.130607	c("PPE19"	"Rv3706c")
3	Rv1776c+WhiB4	0.000176182	5	0.000616635	c("hsp"	"htpX"	"fxsA"	"sigB"	"clgR")
4	Salicylate Induced	0.00074102	2	0.00129678	c("Rv0559c"	"Rv0560c")
5	SigK	0.0186872	2	0.0261621	c("dipZ"	"mpt70")
6	VirS	2.4032202956524e-07	5	1.68225420695668e-06	c("Rv3083"	"lipR"	"Rv3085"	"tgs4"	"fadD13")
7	Zur	0.103196	2	0.120395	c("PPE3"	"Rv2990c")

### Sheet: pel_d1_intra_exclude-axlikely
	name	p	n	padj	genes
1	HPT-2b Induced	4.93903553210426e-05	4	9.87807106420853e-05	c("cmtR"	"cadI"	"Rv3269"	"ctpC")
2	Rv1776c+WhiB4	1.90328197256419e-05	5	7.61312789025675e-05	c("hsp"	"htpX"	"fxsA"	"sigB"	"clgR")
3	SigK	0.00800328	2	0.00800328	c("dipZ"	"mpt70")
4	VirS	0.00606803	2	0.00800328	c("tgs4"	"fadD13")

### Sheet: pel_d1_axenic
	name	p	n	padj	genes
1	Fumarate Reductase	0.00100694	4	0.00134259	c("rpfA"	"frdB"	"ahpC"	"rpfE")
2	MprA	1.09430025297485e-06	4	4.37720101189939e-06	c("PE13"	"PPE18"	"esxK"	"esxL")
3	Salicylate Induced	0.000202096	2	0.000404193	c("Rv0559c"	"Rv0560c")
4	VirS	0.00406319	2	0.00406319	c("Rv3083"	"lipR")

### Sheet: pel_d1_axenic_likely
	name	p	n	padj	genes
1	Fumarate Reductase	0.0022306	4	0.0033459	c("rpfA"	"frdB"	"ahpC"	"rpfE")
2	MprA	2.59535270821e-06	4	1.557211624926e-05	c("PE13"	"PPE18"	"esxK"	"esxL")
3	Salicylate Induced	0.000305126	2	0.000610251	c("Rv0559c"	"Rv0560c")
4	Unc_3	0.0314542	2	0.037745	c("esxK"	"PPE19")
5	VirS	0.000165864	3	0.000497593	c("Rv3083"	"lipR"	"Rv3085")
6	Zur	0.0477024	2	0.0477024	c("PPE3"	"Rv2990c")
