## Supplemental Table 10 for "Systems-level characterization of EGFR kinase inhibitors reveals heterogeneous effects on Mtb-macrophage interactions"

### Sheet: gef_d1_intra_unique
	name	p	n	padj	genes
1	Rv2488c	0.0491289	2	0.0491289	c("Rv3160c"	"Rv3161c")

### Sheet: gef_d1_intra_unique_exclude
	name	n	padj	genes

### Sheet: gef_d1_intra
	name	p	n	padj	genes
1	MarR	7.31084688928513e-05	5	0.000731085	c("Rv1403c"	"Rv1405c"	"rpfD"	"Rv2390c"	"PPE61")
2	Rv0078+Rv2034	0.00273136	2	0.00910453	c("Rv0076c"	"Rv0077c")
3	Rv1776c+WhiB4	0.0245905	3	0.0491811	c("htpX"	"sigB"	"clgR")
4	Rv2488c	0.0504044	2	0.0720062	c("Rv3160c"	"Rv3161c")
5	SigC	0.000260503	3	0.00130251	c("PPE1"	"Rv0097"	"fcoT")
6	SigH	0.408852	2	0.45428	c("Rv1773c"	"Rv3354")
7	Unc_2	0.00377749	3	0.00944373	c("Rv3740c"	"Rv3741c"	"Rv3742c")
8	Unc_6	0.0428253	2	0.0713754	c("Rv1403c"	"Rv1405c")
9	WhiB4	0.807109	2	0.807109	c("Rv0071"	"Rv1945")
10	Zur	0.124456	2	0.15557	c("PPE3"	"Rv2990c")

### Sheet: gef_d1_intra_exclude-axlikely
	name	p	n	padj	genes
1	MarR	4.83760027426354e-05	5	0.000387008	c("Rv1403c"	"Rv1405c"	"rpfD"	"Rv2390c"	"PPE61")
2	Rv1776c+WhiB4	0.0197185	3	0.0394369	c("htpX"	"sigB"	"clgR")
3	SigC	0.000202865	3	0.000811462	c("PPE1"	"Rv0097"	"fcoT")
4	SigH	0.368977	2	0.421688	c("Rv1773c"	"Rv3354")
5	Unc_2	0.00297457	3	0.00793219	c("Rv3740c"	"Rv3741c"	"Rv3742c")
6	Unc_6	0.0367816	2	0.0588506	c("Rv1403c"	"Rv1405c")
7	WhiB4	0.768136	2	0.768136	c("Rv0071"	"Rv1945")
8	Zur	0.108405	2	0.144541	c("PPE3"	"Rv2990c")

### Sheet: gef_d1_axenic
	name	p	n	padj	genes
1	Rv2488c	0.000260118	2	0.000260118	c("Rv3160c"	"Rv3161c")

### Sheet: gef_d1_axenic_likely
	name	p	n	padj	genes
1	Rv2488c	0.000260118	2	0.000260118	c("Rv3160c"	"Rv3161c")
